# An Integrative Phylogenomic Framework Quantifies the Dominant Role of Introgression in Phylogenetic Discordance among Diploid *Oryza* Species

**DOI:** 10.64898/2026.02.01.702050

**Authors:** Hui-fang Li, Shuang-feng Dai, Tian-long Fang, Li-zhi Gao

## Abstract

**Background:** Phylogenomic studies frequently reveal widespread gene tree discordance, primarily arising from incomplete lineage sorting (ILS) and hybridization and/or introgression. Disentangling these processes is especially challenging in rapidly radiating lineages. The genus *Oryza*, with its rapid diversification and multiple genome types, exemplifies this pervasive phylogenetic incongruence. We integrated multiple genomic datasets including whole-genome resequencing, transcriptomes, and published genomes from diploid *Oryza* species. Concatenation and multispecies coalescent analyses recovered a robust, congruent species tree, placing the FF and GG genome groups as a monophyletic basal clade, followed by successive divergence of the EE, CC, BB, and AA lineages, a topology differing from some prior hypotheses.

**Results:** To assess the sources of discordance, we employed a suite of complementary phylogenomic methods. Quantifying introgression via Branch Lengths (QuIBL)-based model comparisons suggested that ∼74.17% of gene tree-species tree discordance is better explained by post-speciation introgression, whereas only ∼15.56% is consistent with ILS alone. Phylogenetic networks (PhyloNet) and allele-sharing statistics (*D*-statistics, *f*-branch) corroborated these results, indicating widespread historical introgression both within and between genome groups. Furthermore, genome-wide scans using the *f*_dM_ statistic localized introgressed genomic regions, which showed reduced interspecific divergence and were enriched for genes involved in stress responses and metabolism.

**Conclusions:** Taken together, our results demonstrate that historical introgression, not ILS, is the dominant force shaping phylogenetic discordance in diploid *Oryza*. The integrative phylogenomic framework implemented here, which quantifies the contributions of introgression versus ILS and maps the genomic footprint of gene flow, provides a replicable strategy for resolving complex evolutionary histories in other rapidly radiating lineages.
