## Supplemental Table 1, and will be used for the link to the file on the preprint site. for "An Integrative Phylogenomic Framework Quantifies the Dominant Role of Introgression in Phylogenetic Discordance among Diploid *Oryza* Species"

### Sheet: Table S1
Table S1. Plant materials for re-sequencing and data sources
Species & No.	Genome type	IRGC No.	Data source for re-sequencing
O. sativa 1	AA	NA	SRR3234369
O. sativa 2	AA	NA	SRR3234372
O. rufipogon 1	AA	106162	CRR124016
O. rufipogon 2	AA	106402	SRR19032670
O. nivara 1	AA	104445	SRR19032673
O. nivara 2	AA	105833	SRR19032674
O. barthii 1	AA	105613	SRR19032668
O. barthii 2	AA	100933	SRR19032667
O. glaberrima 1	AA	75729	SRR19032669
O. glaberrima 2	AA	NA	SRR1206509
O. glumaepatula 1	AA	100969	SRR19032666
O. glumaepatula 2	AA	105662	SRR19032665
O. longistaminata 1	AA	101205	SRR19032664
O. longistaminata 2	AA	101254	SRR19032663
O. meridionalis 1	AA	105598	SRR19032672
O. meridionalis 2	AA	104085	SRR19032671
O. punctata 2	BB	104974	SRR19025805
O. punctata 1	BB	99575	SRR19025806
O. eichingeri 2	CC	89246	SRR19025795
O. eichingeri 1	CC	89245	SRR19025796
O. officinalis 1	CC	105099	SRR19025800
O. officinalis 2	CC	80760	SRR19025799
O. rhizomatis 2	CC	103410	SRR19025797
O. rhizomatis 1	CC	103414	SRR19025798
O. australiensis 2	EE	105274	SRR19025793
O. australiensis 1	EE	105278	SRR19025794
O. brachyantha 1	FF	105151	SRR19025804
O. brachyantha 2	FF	101236	SRR19025803
O. granulata 2	GG	NA	SRP189057
O. granulata 1	GG	102117	SRR6175406
O. meyriana 1	GG	104989	SRR19025802
O. meyriana 2	GG	106474	SRR19025801
L. perrieri	NA	NA	SRR1528439
