## Supplemental Table 2, and will be used for the link to the file on the preprint site. for "An Integrative Phylogenomic Framework Quantifies the Dominant Role of Introgression in Phylogenetic Discordance among Diploid *Oryza* Species"

### Sheet: Table S2
Table S2. Chromosome distribution of SNPs located in single copy orthologous gene region and 4DTv locus
Chromosome	Length	Single copy gene region		4DTv locus region
		Variants	Variants rate	Variants	Variants rate
1	43270923	32273	1340	29434	1470
2	35937250	26932	1334	23632	1520
3	36413819	36233	1004	28600	1273
4	35502694	18554	1913	16492	2152
5	29958434	17752	1687	16123	1858
6	31248787	17365	1799	14881	2099
7	29697621	16035	1852	13629	2179
8	28443022	13343	2131	11535	2465
9	23012720	10225	2250	9932	2317
10	23207287	7101	3268	8784	2641
11	29021106	6247	4645	6224	4662
12	27531856	7828	3517	7869	3498
Total	373245519	209888	1778	187135	1994
