## Supplemental Table 3, and will be used for the link to the file on the preprint site. for "An Integrative Phylogenomic Framework Quantifies the Dominant Role of Introgression in Phylogenetic Discordance among Diploid *Oryza* Species"

### Sheet: Table S3
Table S3. Summary of the assembled transcriptome of Oryza species
Species	Genome type	Toatl transcripts	Number of Unigene	GC content(%)	Transcript contig N50	Transcript contig N90	Average contig(bp)	Total assembled bases(bp)	Largest transcript (bp)
O. sativa	AA	140936	67209	46.26	2445	697	1544.9	217732553	16541
O. rufipogon	AA	175231	92980	45.99	2227	525	1316.12	230624154	16273
O. nivara	AA	143779	72907	46.01	2347	645	1471.96	211636348	22387
O. glaberrima	AA	115594	53604	46.41	2227	693	1469.04	169812094	16199
O. barthii	AA	113984	50523	46.1	2378	794	1603.78	182804958	19755
O. glumaepatula	AA	166211	89623	44.91	2127	577	1335.82	222027213	14686
O. longistaminata	AA	134148	60616	46.38	2172	662	1431.3	192005605	16135
O. meridionalis	AA	121568	54368	46.03	2507	791	1645.24	200008132	16337
O. punctata	BB	123119	61524	46.35	2507	708	1559.2	191966994	16781
O. officinalis	CC	140669	63076	46.21	2658	838	1708.04	240268823	16328
O. rhizomatis	CC	130460	55975	46.22	2586	844	1703.27	222208556	16243
O. eichingeri	CC	248382	112947	45.66	1971	575	1297.41	322252251	17305
O. australiensis	EE	248001	101593	45.41	2076	625	1379.89	342214209	16547
O. brachyantha	FF	125070	56567	46.11	2505	800	1632.83	204218236	15308
O. granulata	GG	143128	60675	46.58	2469	726	1582.88	226553850	14744
O. meyeriana	GG	151522	68671	46.66	2501	675	1547.16	234428084	16269
L. perrieri	NA	84555	52571	44	1712	450	1098.18	92856546	16151
