## Supplemental Table 4, and will be used for the link to the file on the preprint site. for "An Integrative Phylogenomic Framework Quantifies the Dominant Role of Introgression in Phylogenetic Discordance among Diploid *Oryza* Species"

### Sheet: Table S4
Table S4. Total Log-Likelihood Values from PhyloNET Analysis for the 12 Diploid Oryza Species
Inferred network	Log-Likelihood
	0 Hybridization events	1 Hybridization events	2 Hybridization events	3 Hybridization events
Inferred network 1	-416210	-415797	-413795	-413826
Inferred network 2	-416334	-416190	-413954	-413832
Inferred network 3	-416409	-416209	-413973	-413968
Inferred network 4	-416534	-416210	-413978	-413971
Inferred network 5	-416534	-416335	-414311	-414025
