## Supplemental Table 5, and will be used for the link to the file on the preprint site. for "An Integrative Phylogenomic Framework Quantifies the Dominant Role of Introgression in Phylogenetic Discordance among Diploid *Oryza* Species"

### Sheet: Table S5
Table S5. Results of D and f4-ratio statistics from Dsuite analysis
No.	P1	P2	P3	Dstatistic	Z-score	p-value	f4-ratio	BBAA	ABBA	BABA
1	SAT	PUN	OFF	0.475034	77.5614	2.3e-16	0.166921	14438.4	31338.9	11153.5
2	RUF	PUN	OFF	0.471972	77.2789	2.3e-16	0.165627	14499	31172.7	11182.3
3	NIV	PUN	OFF	0.473191	77.0054	2.3e-16	0.166202	14423.5	31198.6	11156.5
4	BAR	PUN	OFF	0.467653	74.7592	2.3e-16	0.163109	14459	30638.9	11113.3
5	GLA	PUN	OFF	0.466429	74.7304	2.3e-16	0.162665	14430.5	30539.2	11111.9
6	GLU	PUN	OFF	0.459563	74.0306	2.3e-16	0.160075	14436.4	30169.6	11171
7	LON	PUN	OFF	0.426799	65.8508	2.3e-16	0.146736	14809.6	28690.5	11526.1
8	MER	PUN	OFF	0.40862	65.0188	2.3e-16	0.139226	14908	27706.3	11631.9
9	RUF	BAR	GLU	0.536671	53.5684	2.3e-16	0.205672	4692.56	11342.9	3420.06
10	RUF	GLA	GLU	0.534407	50.2924	2.3e-16	0.204874	4682.62	11274.2	3421
11	SAT	BAR	GLU	0.551284	46.6953	2.3e-16	0.204527	4691.28	10998.2	3181.28
12	SAT	GLA	GLU	0.548617	44.697	2.3e-16	0.203636	4666.09	10935.7	3187.47
13	NIV	BAR	GLU	0.494003	42.889	2.3e-16	0.17602	4763.64	9753.2	3303.27
14	NIV	GLA	GLU	0.492608	40.9709	2.3e-16	0.175339	4751.22	9685.91	3292.59
15	NIV	OFF	GRA	0.311116	38.9888	2.3e-16	0.041474	71313.4	14805.8	7779.23
16	NIV	MER	OFF	0.374327	38.9528	2.3e-16	0.0339215	54060.4	7953.98	3621.11
17	SAT	OFF	GRA	0.312042	38.7215	2.3e-16	0.0416746	71328.7	14870.4	7797.19
18	RUF	OFF	GRA	0.310418	38.6364	2.3e-16	0.041368	71385.3	14800.8	7788.64
19	SAT	MER	OFF	0.382515	38.5033	2.3e-16	0.034834	53973.3	8061.75	3600.69
20	RUF	MER	OFF	0.36671	38.1053	2.3e-16	0.0333183	54131.3	7941.31	3679.75
21	BAR	OFF	GRA	0.302677	36.7857	2.3e-16	0.0401978	71261.3	14597.2	7813.89
22	RUF	MER	PUN	0.354218	36.5065	2.3e-16	0.0300316	50568.5	7965.59	3798.53
23	GLA	OFF	GRA	0.300796	36.0989	2.3e-16	0.0398678	71228.5	14516.9	7803.11
24	GLU	OFF	GRA	0.302675	36.0163	2.3e-16	0.0398004	71327.9	14393.2	7704.73
25	NIV	MER	PUN	0.366297	35.9883	2.3e-16	0.0308878	50506.6	7987.5	3704.69
26	SAT	MER	PUN	0.371422	35.786	2.3e-16	0.0314945	50408.2	8079.69	3703.25
27	MER	OFF	GRA	0.271236	35.3175	2.3e-16	0.0347491	72096.2	13602.9	7798.17
28	SAT	LON	OFF	0.350228	34.9437	2.3e-16	0.0265523	57160.6	6596.39	3174.39
29	RUF	LON	OFF	0.342045	34.5865	2.3e-16	0.0248876	58695.1	6290.75	3084.12
30	SAT	LON	PUN	0.338992	34.0638	2.3e-16	0.0242553	53524.5	6705.73	3310.36
31	BAR	MER	OFF	0.339983	33.4889	2.3e-16	0.0302634	54156.7	7559.45	3723.45
32	NIV	LON	OFF	0.337652	33.1885	2.3e-16	0.025459	57152.4	6480.86	3209.05
33	NIV	LON	PUN	0.330846	32.6725	2.3e-16	0.0235246	53507	6607.92	3322.48
34	GLA	MER	OFF	0.338311	32.6666	2.3e-16	0.0301793	54081.9	7551.86	3733.8
35	RUF	LON	PUN	0.330781	32.3343	2.3e-16	0.022695	55016.1	6387.12	3211.94
36	LON	OFF	GRA	0.282678	32.1425	2.3e-16	0.0366369	71923.9	13937.5	7794.39
37	RUF	PUN	GRA	0.253175	31.7521	2.3e-16	0.0326246	74470	13641.3	8129.45
38	NIV	PUN	GRA	0.252991	31.1109	2.3e-16	0.0326746	74362.9	13664	8146.23
39	SAT	PUN	GRA	0.254829	30.8648	2.3e-16	0.0329214	74385.8	13712.2	8142.91
40	BAR	PUN	GRA	0.2455	29.9723	2.3e-16	0.0315012	74410	13442.1	8142.95
41	GLA	PUN	GRA	0.243988	29.8018	2.3e-16	0.0312772	74368.1	13386.5	8135.39
42	GLU	PUN	GRA	0.244857	29.7493	2.3e-16	0.0311312	74401.2	13256.6	8041.56
43	GLU	MER	OFF	0.306892	29.7199	2.3e-16	0.0269876	54317.5	7223.7	3831.08
44	BAR	MER	PUN	0.320977	28.0222	2.3e-16	0.0267159	50544.9	7558.36	3885.23
45	GLA	MER	PUN	0.321731	27.8064	2.3e-16	0.0268231	50503.5	7562.14	3880.64
46	GLU	MER	PUN	0.293578	27.1645	2.3e-16	0.0240326	50707.3	7225.56	3945.88
47	MER	PUN	GRA	0.209274	25.8814	2.3e-16	0.0261114	75229.5	12567.7	8217.84
48	BAR	LON	OFF	0.285796	25.3853	2.3e-16	0.0214443	57098.8	6154.62	3418.62
49	RUF	LON	MER	0.331787	25.1223	2.3e-16	0.0976744	12774.5	14649	7350.03
50	LON	PUN	GRA	0.222642	25.092	2.3e-16	0.0281058	75096.7	12901.3	8202.67
51	SAT	LON	MER	0.343797	24.9877	2.3e-16	0.105585	11094.1	15448.1	7543.62
52	SAT	GLU	MER	0.371585	24.9161	2.3e-16	0.051452	19032.6	7389.39	3385.58
53	GLA	LON	OFF	0.284712	24.1674	2.3e-16	0.0213481	57069.8	6134.92	3415.73
54	BAR	LON	PUN	0.270319	23.5017	2.3e-16	0.0191982	53391.5	6246	3587.75
55	GLA	LON	PUN	0.270342	23.4201	2.3e-16	0.0192054	53387.7	6239.41	3583.78
56	SAT	GLU	LON	0.343975	23.201	2.3e-16	0.0832409	16184.8	8284.45	4043.83
57	NIV	LON	MER	0.32316	22.5493	2.3e-16	0.0991725	11081.9	15026.9	7686.75
58	RUF	GLU	MER	0.289964	21.1761	2.3e-16	0.0428848	18590.9	7386.38	4065.69
59	NIV	GLU	LON	0.308013	21.0517	2.3e-16	0.0719341	16413	7653.86	4049.17
60	NIV	GLU	MER	0.32451	20.9769	2.3e-16	0.0437018	19241	6861.62	3499.38
61	GLU	LON	OFF	0.24774	20.6227	2.3e-16	0.0182976	57137.6	5828	3513.69
62	GLU	LON	PUN	0.236848	20.2822	2.3e-16	0.016509	53518.3	5926.3	3656.61
63	RUF	SAT	NIV	0.448684	19.5883	2.3e-16	0.462176	4027.89	13229	5034.45
64	SAT	RUF	LON	0.357702	19.4784	2.3e-16	0.0547549	25129.8	5630.81	2663.81
65	SAT	BAR	MER	0.301423	19.2364	2.3e-16	0.0347323	20368	5901.08	3167.58
66	SAT	GLA	MER	0.29535	18.5269	2.3e-16	0.0340744	20314.8	5861.5	3188.56
67	SAT	GLU	PUN	0.254526	17.7144	2.3e-16	0.00780947	63465.3	2697.33	1602.83
68	NIV	GLU	PUN	0.237342	17.6804	2.3e-16	0.00712845	63680.6	2598.52	1601.64
69	GLA	LON	MER	0.256055	17.1997	2.3e-16	0.0779762	11242.1	13655.6	8088.02
70	SAT	GLU	OFF	0.255881	16.9057	2.3e-16	0.00827779	67271.2	2624.28	1554.91
71	BAR	LON	MER	0.254807	16.8928	2.3e-16	0.0777327	11254.1	13697	8134.22
72	NIV	RUF	LON	0.285186	16.5448	2.3e-16	0.0427417	25072.9	5113.88	2844.31
73	SAT	BAR	LON	0.270094	16.5148	2.3e-16	0.0554746	17584.1	6739.44	3873.06
74	SAT	GLA	LON	0.271128	16.2872	2.3e-16	0.0556045	17535	6711.16	3848.22
75	NIV	GLU	OFF	0.228477	15.5033	2.3e-16	0.00719993	67461.2	2493.16	1565.78
76	RUF	OFF	BRA	0.138582	15.1438	2.3e-16	0.0155554	61950.3	12158.3	9198.64
77	SAT	OFF	BRA	0.138183	15.0041	2.3e-16	0.0155622	61918.4	12202.5	9239.56
78	RUF	BAR	MER	0.202471	14.8859	2.3e-16	0.0258673	19828	6017.67	3991.17
79	NIV	BAR	MER	0.237451	14.7823	2.3e-16	0.0263708	20565.3	5346.08	3294.39
80	NIV	OFF	BRA	0.136848	14.7079	2.3e-16	0.0153777	61899.2	12144.3	9220.56
81	MER	OFF	BRA	0.118574	14.4463	2.3e-16	0.0129996	62786.2	11580.9	9125.62
82	BAR	OFF	BRA	0.134221	14.3808	2.3e-16	0.0150434	61939.8	12059	9204.95
83	RUF	GLA	MER	0.199641	14.3241	2.3e-16	0.025482	19801.2	5978.75	3988.81
84	GLU	OFF	BRA	0.134067	14.3156	2.3e-16	0.014884	61970.1	11907.6	9092.19
85	NIV	GLA	MER	0.231943	14.1015	2.3e-16	0.0257254	20530	5295.97	3301.78
86	NIV	BAR	LON	0.219607	14.0095	2.3e-16	0.0430805	17798.2	6084.64	3893.39
87	GLA	OFF	BRA	0.132214	13.9295	2.3e-16	0.0147916	61919.8	11996.1	9194.44
88	RUF	GLU	PUN	0.18312	13.897	2.3e-16	0.00613254	62926.8	2772.73	1914.42
89	NIV	GLA	LON	0.22214	13.8722	2.3e-16	0.0434673	17768.9	6058.2	3855.89
90	RUF	NIV	GLA	0.211668	13.4069	2.3e-16	0.0364367	13925.2	4520.47	2941.09
91	SAT	NIV	GLU	0.2865	13.3738	2.3e-16	0.0328223	21214.7	2929.56	1624.75
92	RUF	NIV	BAR	0.210683	13.3612	2.3e-16	0.038054	13998.5	4528.58	2952.45
93	GLU	LON	MER	0.203428	12.9141	2.3e-16	0.0617321	11493.9	12746.4	8437.06
94	LON	OFF	BRA	0.119572	12.8458	2.3e-16	0.0132247	62510	11709.5	9208.36
95	SAT	NIV	GLA	0.288632	12.7244	2.3e-16	0.0317887	20250.3	3054.36	1686.11
96	SAT	NIV	BAR	0.282354	12.3574	2.3e-16	0.0328005	20345.9	3061.5	1713.31
97	RUF	GLU	OFF	0.186518	12.2313	2.3e-16	0.00651852	66707.1	2674.58	1833.7
98	RUF	NIV	GLU	0.179677	12.1406	2.3e-16	0.0323875	14984.5	4234.36	2944.48
99	SAT	MER	GRA	0.161564	12.0553	2.3e-16	0.00668183	112121	4123.41	2976.34
100	RUF	MER	GRA	0.155887	11.9807	2.3e-16	0.00647655	112324	4118.28	3007.47
101	NIV	MER	GRA	0.156638	11.9264	2.3e-16	0.00645891	112223	4087.12	2980.12
102	SAT	GLA	PUN	0.186023	11.4833	2.3e-16	0.00494433	64997.9	2217.94	1522.19
103	SAT	BAR	PUN	0.186902	11.3869	2.3e-16	0.00497619	65105.7	2227.8	1526.17
104	GLA	GLU	MER	0.170524	11.3461	2.3e-16	0.018079	21396.3	4619.45	3273.52
105	BAR	GLU	MER	0.167459	10.9621	2.3e-16	0.0177134	21444.7	4605.61	3284.36
106	BAR	GLU	LON	0.16867	10.5344	2.3e-16	0.0305356	18771.6	5030.69	3578.56
107	NIV	GLA	PUN	0.162267	10.4436	2.3e-16	0.0042405	65193.8	2132.47	1537.03
108	SAT	GLA	OFF	0.182804	10.4393	2.3e-16	0.00507065	68806.6	2127.12	1469.62
109	RUF	LON	GRA	0.135529	10.4358	2.3e-16	0.00458116	116361	3301.66	2513.53
110	GLA	GLU	LON	0.167184	10.4074	2.3e-16	0.030269	18723.9	5010.7	3575.27
111	SAT	NIV	MER	0.20704	10.3223	2.3e-16	0.00882036	33852	2073.66	1362.28
112	SAT	BAR	OFF	0.178373	10.1785	2.3e-16	0.00494838	68931.7	2123.91	1480.91
113	NIV	BAR	PUN	0.162927	10.1662	2.3e-16	0.00425869	65297.3	2138.64	1539.39
114	RUF	PUN	BRA	0.093362	9.96437	2.3e-16	0.0102252	64723.1	11378.3	9435.14
115	GRA	BRA	SAT	0.0690786	9.94657	2.3e-16	0.023267	29168.2	19990.5	17407.1
116	GRA	BRA	NIV	0.0692458	9.89196	2.3e-16	0.0233934	29094.5	19992.1	17402.7
117	SAT	PUN	BRA	0.092787	9.82086	2.3e-16	0.0101994	64651.8	11422.6	9482.83
118	GRA	BRA	RUF	0.0686842	9.81581	2.3e-16	0.0237899	29089.6	19967.1	17400.5
119	BAR	MER	GRA	0.131452	9.79376	2.3e-16	0.00539821	112233	3967.98	3045.98
120	NIV	PUN	BRA	0.0914475	9.65459	2.3e-16	0.010039	64626.6	11377.6	9471.08
121	GRA	BRA	BAR	0.0670437	9.64031	2.3e-16	0.0221985	28961	19962.2	17453.7
122	GRA	BRA	GLU	0.0670081	9.63599	2.3e-16	0.0223566	28805.9	19880.6	17383.6
123	GRA	BRA	GLA	0.0670484	9.60224	2.3e-16	0.0220364	28869	19943	17436.7
124	GRA	BRA	LON	0.0672819	9.56236	2.3e-16	0.0229467	28770.8	20085.3	17553
125	PUN	OFF	GRA	0.0834443	9.51141	2.3e-16	0.00874804	78461.7	9182.16	7767.78
126	GLA	MER	GRA	0.131106	9.4359	2.3e-16	0.00538187	112138	3959.44	3041.56
127	GLU	PUN	BRA	0.0885047	9.32614	2.3e-16	0.00959304	64718.3	11147	9334.28
128	GLU	MER	GRA	0.131572	9.28316	2.3e-16	0.00532058	112478	3894.09	2988.53
129	BAR	PUN	BRA	0.0887393	9.25998	2.3e-16	0.00969429	64719.6	11272.5	9434.94
130	LON	MER	OFF	0.101918	9.18016	2.3e-16	0.00894991	55215.5	5969.8	4865.48
131	SAT	LON	GRA	0.137195	9.15542	2.3e-16	0.00479309	114955	3418.12	2593.38
132	LON	MER	PUN	0.0947993	9.14606	2.3e-16	0.00780479	51607.8	6051.83	5003.77
133	GLA	PUN	BRA	0.0870452	8.96335	2.3e-16	0.00949833	64694.6	11224.2	9426.67
134	NIV	LON	GRA	0.130482	8.8269	2.3e-16	0.00455344	114969	3388.94	2606.62
135	GRA	BRA	MER	0.0618909	8.73112	2.3e-16	0.0188877	28639.2	19915.5	17594
136	NIV	GLA	OFF	0.148218	8.35871	2.3e-16	0.00402164	69026	2014.66	1494.53
137	RUF	GLA	PUN	0.114775	8.25363	2.3e-16	0.00344403	64272	2350.78	1866.72
138	MER	PUN	BRA	0.0713665	8.23852	2.3e-16	0.00766643	65579.2	10856.2	9409.84
139	RUF	BAR	PUN	0.114602	8.19855	2.43295e-16	0.0034372	64359.7	2353.34	1869.41
140	LON	PUN	BRA	0.0737161	8.10903	5.10226e-16	0.00796869	65309.8	10962	9456.77
141	NIV	BAR	OFF	0.143278	8.03229	9.567e-16	0.00389235	69134.1	2012.31	1507.94
142	BAR	LON	GRA	0.100092	8.00631	1.182e-15	0.00353172	114889	3324.38	2719.44
143	SAT	RUF	MER	0.136271	7.77366	7.62498e-15	0.0100036	28224.1	3387.7	2575.14
144	SAT	NIV	LON	0.156192	7.75653	8.72815e-15	0.0123426	31458.8	2450.88	1788.69
145	GLA	LON	GRA	0.0980865	7.74793	9.33997e-15	0.00345241	114850	3306.05	2715.42
146	GLU	LON	GRA	0.0972201	7.22712	4.93353e-13	0.00335926	115037	3235.89	2662.45
147	PUN	OFF	BRA	0.0608474	6.9197	4.52607e-12	0.00547191	69357.3	8915.59	7892.84
148	RUF	GLA	OFF	0.108763	6.90271	5.10198e-12	0.00338815	68122.1	2237.02	1798.14
149	BAR	GLU	PUN	0.108191	6.87616	6.14857e-12	0.00281138	65489.9	2000.89	1610.2
150	BAR	GLU	OFF	0.11905	6.73966	1.58756e-11	0.00323109	69283.1	1944	1530.38
151	RUF	BAR	OFF	0.105975	6.73535	1.63535e-11	0.0033022	68216.4	2236.28	1807.72
152	GLA	GLU	PUN	0.107201	6.65609	2.81199e-11	0.00277773	65480.1	1991.75	1606.06
153	GLA	GLU	OFF	0.111232	5.98333	2.18625e-09	0.00301087	69231.8	1923.42	1538.36
154	SAT	RUF	PUN	0.0956308	5.79206	6.95282e-09	0.00164952	71492.2	1345.11	1110.3
155	RUF	GLU	LON	0.0988786	5.67897	1.35512e-08	0.0291208	15379.5	7825.58	6417.27
156	SAT	NIV	OFF	0.112499	5.42703	5.72984e-08	0.00113171	79880.3	733.328	585.016
157	SAT	RUF	OFF	0.0989709	5.14272	2.70791e-07	0.00178155	75307.8	1298.12	1064.31
158	RUF	LON	BRA	0.0723677	4.94327	7.68241e-07	0.00208786	98780.3	2966.91	2566.47
159	SAT	GLU	GRA	0.0874774	4.58492	4.54151e-06	0.00134756	124335	1440.89	1209.08
160	SAT	BAR	GRA	0.0896846	4.44004	8.99401e-06	0.00126213	125778	1324.75	1106.69
161	SAT	GLA	GRA	0.0915176	4.42595	9.60184e-06	0.00128844	125635	1325	1102.81
162	RUF	GLA	GRA	0.0716761	4.42499	9.64486e-06	0.00111377	125033	1435.36	1243.36
163	RUF	BAR	GRA	0.070079	4.3849	1.16038e-05	0.00108868	125141	1435.34	1247.34
164	RUF	MER	BRA	0.0708987	4.25724	2.06962e-05	0.0024982	95588.5	3611.42	3133.23
165	SAT	LON	BRA	0.0647643	4.14731	3.36404e-05	0.00194812	97777.2	3071.31	2697.69
166	NIV	LON	BRA	0.0623678	4.10727	4.00367e-05	0.0018664	97769.7	3044.81	2687.31
167	GLU	LON	BRA	0.0581159	4.05121	5.09524e-05	0.00173015	97823.7	3005.86	2675.67
168	NIV	BAR	GRA	0.0741979	3.99973	6.34161e-05	0.00102092	125965	1274.92	1098.8
169	RUF	GLU	GRA	0.069611	3.95672	7.59855e-05	0.0011677	123886	1542.8	1341.98
170	GLU	MER	BRA	0.0622854	3.94496	7.98137e-05	0.0021583	95708.4	3504.83	3093.83
171	NIV	GLU	GRA	0.0743839	3.93596	8.28644e-05	0.0011292	124525	1400.59	1206.66
172	NIV	GLA	GRA	0.0750003	3.77667	0.000158937	0.00103407	125844	1276.11	1098.05
173	SAT	MER	BRA	0.0669848	3.68248	0.000230978	0.0023639	95473.5	3604.88	3152.25
174	NIV	RUF	PUN	0.0565999	3.64531	0.000267072	0.000970363	71408.8	1285.75	1148
175	NIV	MER	BRA	0.0637088	3.61049	0.000305619	0.00224119	95540.4	3578.25	3149.62
176	SAT	NIV	PUN	0.0749659	3.49162	0.000480107	0.000725302	76157.2	739.375	636.25
177	BAR	LON	BRA	0.0500306	3.41014	0.000649284	0.00152491	97718.5	3060.28	2768.66
178	LON	MER	GRA	0.0494286	3.39929	0.000675618	0.00206174	113308	3716.12	3366.06
179	BAR	MER	BRA	0.0538526	3.20627	0.00134468	0.00190191	95588.8	3553.03	3189.91
180	GLA	LON	BRA	0.0489299	3.15184	0.00162243	0.0014923	97698.2	3056.17	2771.05
181	GLA	MER	BRA	0.0530807	3.02186	0.00251223	0.00187789	95518.9	3551.84	3193.78
182	GRA	BRA	PUN	0.017451	2.41428	0.0157664	0.00472678	26956.8	19478.8	18810.6
183	RUF	GLA	BRA	0.0421521	2.0254	0.0428259	0.000549835	106248	1304.17	1198.67
184	RUF	BAR	BRA	0.0390427	2.00244	0.0452375	0.000508122	106334	1299.05	1201.42
185	NIV	RUF	OFF	0.0345593	1.93145	0.0534271	0.00062436	75199.4	1222.69	1141
186	GRA	BRA	OFF	0.012683	1.76841	0.0769917	0.00372423	25698.4	19202.8	18721.8
187	SAT	NIV	GRA	0.0497535	1.71395	0.0865373	0.000241484	135434	442.422	400.484
188	RUF	NIV	BRA	0.0365162	1.68498	0.0919926	0.000272531	111234	745.109	692.609
189	SAT	BAR	BRA	0.0294025	1.36773	0.171397	0.000348274	106939	1171.77	1104.83
190	SAT	GLA	BRA	0.0307461	1.34799	0.177663	0.000365751	106839	1176.5	1106.31
191	SAT	RUF	GRA	0.0266031	1.2451	0.213094	0.000230902	131437	774.203	734.078
192	NIV	GLA	BRA	0.0256446	1.23476	0.216919	0.000301261	106985	1154.84	1097.09
193	NIV	BAR	BRA	0.0230597	1.18754	0.235015	0.000270213	107077	1150.73	1098.86
194	RUF	SAT	BAR	0.0231845	1.13187	0.257688	0.00444557	14100.4	4101.55	3915.67
195	RUF	SAT	GLA	0.0224835	1.09399	0.273961	0.00408765	14056.2	4067.36	3888.48
196	BAR	GLA	OFF	0.0301565	1.06915	0.285002	0.000152368	86615.6	336.266	316.578
197	NIV	RUF	MER	0.0155956	1.00165	0.316512	0.00111434	28119.4	2906.02	2816.77
198	RUF	GLU	BRA	0.0191489	0.942526	0.345924	0.000268586	105243	1368.81	1317.38
199	SAT	NIV	BRA	0.0256228	0.935706	0.349425	0.000105045	114650	405.281	385.031
200	GLA	BAR	MER	0.0182284	0.934989	0.349794	0.000340828	43308.3	726.172	700.172
201	RUF	SAT	BRA	0.0192617	0.829733	0.40669	0.000143529	111307	732.562	704.875
202	GLU	GLA	BRA	0.0181318	0.827458	0.407977	0.000221076	107031	1186.2	1143.95
203	LON	MER	BRA	0.0115833	0.733544	0.463227	0.000417821	96417	3474.14	3394.58
204	GLU	BAR	BRA	0.0147999	0.724974	0.468468	0.000180776	107076	1184.94	1150.38
205	BAR	GLA	LON	0.012133	0.663723	0.506868	0.000423994	41620.2	865.484	844.734
206	BAR	GLA	GRA	0.0217361	0.649186	0.516218	5.69565e-05	140985	230.625	220.812
207	SAT	GLU	BRA	0.0127539	0.592174	0.553734	0.0001687	105722	1282.92	1250.61
208	GLA	BAR	SAT	0.00800117	0.456401	0.648102	0.000471695	39103.7	755.891	743.891
209	GLA	BAR	PUN	0.0112437	0.430599	0.66676	5.48577e-05	82740.9	345.703	338.016
210	BAR	GLA	NIV	0.00620837	0.360767	0.718273	0.000372486	37261.7	764.781	755.344
211	SAT	RUF	GLU	0.00686073	0.349208	0.726933	0.00131059	15089.7	3870.72	3817.97
212	GLA	BAR	GLU	0.00531394	0.325081	0.74512	0.000326418	30202.9	945.922	935.922
213	NIV	GLU	BRA	0.0059836	0.294252	0.768565	7.80754e-05	105874	1255.67	1240.73
214	BAR	GLA	RUF	0.00408811	0.268296	0.788471	0.000353153	39667.2	790.562	784.125
215	BAR	GLU	GRA	0.00503922	0.265736	0.790442	7.10977e-05	126104	1215.36	1203.17
216	RUF	GLA	LON	0.00478024	0.256181	0.797811	0.00124399	16627.2	6404.36	6343.42
217	RUF	NIV	GRA	0.00426658	0.212942	0.831372	3.74761e-05	131408	764.984	758.484
218	RUF	BAR	LON	0.00328778	0.181037	0.856338	0.000858206	16643.3	6436.89	6394.7
219	BAR	GLA	BRA	0.00411432	0.118378	0.905768	9.12341e-06	119200	213.547	211.797
220	GLA	GLU	GRA	0.000286104	0.014465	0.988459	4.01359e-06	126057	1201.83	1201.14
