## Supplemental Table 6, and will be used for the link to the file on the preprint site. for "An Integrative Phylogenomic Framework Quantifies the Dominant Role of Introgression in Phylogenetic Discordance among Diploid *Oryza* Species"

### Sheet: Table S6
Table S6. Number of shared alleles between Oryza populations based on f-branch analysis using Dsuite
Branch	Branch_descendants	Outgroup	GRA	BRA	OFF	PUN	MER	LON	GLU	NIV	BAR	GLA	SAT	RUF
b2	GRA,BRA	nan	nan	nan	nan	nan	nan	nan	nan	nan	nan	nan	nan	nan
b3	OFF,PUN,MER,LON,GLU,BAR,GLA,NIV,SAT,RUF	nan	nan	nan	nan	nan	nan	nan	nan	nan	nan	nan	nan	nan
b4	GRA	nan	nan	nan	0	0	0	0	0	0	0	0	0	0
b5	BRA	nan	nan	nan	0	0	0.0188877	0.0229467	0.0223566	0.0233934	0.0221985	0.0220364	0.023267	0.0237899
b6	PUN,MER,LON,GLU,BAR,GLA,NIV,SAT,RUF	nan	0	0	nan	nan	nan	nan	nan	nan	nan	nan	nan	nan
b7	OFF	nan	0.0398678	0.014884	nan	nan	nan	nan	nan	nan	nan	nan	nan	nan
b8	PUN	nan	0.0313892	0.00964366	0.162887	nan	nan	nan	nan	nan	nan	nan	nan	nan
b9	MER,LON,GLU,BAR,GLA,NIV,SAT,RUF	nan	0	0	0	nan	nan	nan	nan	nan	nan	nan	nan	nan
b10	LON,GLU,BAR,GLA,NIV,SAT,RUF	nan	0	0	0	0	nan	nan	nan	nan	nan	nan	nan	nan
b11	MER	nan	0.00539821	0.0021583	0.0302634	0.0268231	nan	nan	nan	nan	nan	nan	nan	nan
b12	GLU,BAR,GLA,NIV,SAT,RUF	nan	0	0	0	0	0	nan	nan	nan	nan	nan	nan	nan
b13	LON	nan	0.00404258	0.00179828	0.0231659	0.0209502	0.0878253	nan	nan	nan	nan	nan	nan	nan
b14	BAR,GLA,NIV,SAT,RUF	nan	0	0	0	0	0	0	nan	nan	nan	nan	nan	nan
b15	GLU	nan	0.0011292	0	0.00651852	0.00613254	0.0428848	0.0305356	nan	nan	nan	nan	nan	nan
b16	NIV,SAT,RUF	nan	0	0	0	0	0	0	0	nan	nan	nan	nan	nan
b17	BAR,GLA	nan	0.00108868	0	0.00389235	0.0042405	0.0257254	0.0430805	0.203636	nan	nan	nan	nan	nan
b18	NIV	nan	0	0	0.000565855	0.000362651	0.00441018	0.0061713	0.0326049	nan	0.0354273	0.0341127	nan	nan
b19	SAT,RUF	nan	0	0	0	0	0	0	0	nan	0	0	nan	nan
b20	BAR	nan	0	0	0	0	0	0	0	0	nan	nan	0	0
b21	GLA	nan	0	0	0	0	0	0	0	0	nan	nan	0	0
b22	SAT	nan	0	0	0	0	0	0	0	0.462176	0	0	nan	nan
b23	RUF	nan	0	0	0.00178155	0.00164952	0.0100036	0.0547549	0	0	0	0	nan	nan
Note: Events highlighted in bold represent the top 4 highest fb values.
