## Supplemental Table 7, and will be used for the link to the file on the preprint site. for "An Integrative Phylogenomic Framework Quantifies the Dominant Role of Introgression in Phylogenetic Discordance among Diploid *Oryza* Species"

### Sheet: Table S7
Table S7. Introgression proportion (fb) vs. FST for species pairs
Species Pair	fb	Mean FST
GLA_BRA	0.0220364	0.98276
BRA_PUN	0.00964366	0.97933
BRA_MER	0.0021583	0.97765
MER_BRA	0.0188877	0.97765
BAR_BRA	0.0221985	0.96862
GRA_PUN	0.0313892	0.96409
SAT_BRA	0.023267	0.96399
GRA_MER	0.00539821	0.96004
BRA_OFF	0.014884	0.9572
GLU_BRA	0.0223566	0.95569
GRA_(BAR,GLA)	0.00108868	0.955395
NIV_BRA	0.0233934	0.95344
PUN_MER	0.0268231	0.94657
PUN_(BAR,GLA)	0.0042405	0.942865
GRA_OFF	0.0398678	0.9385
RUF_BRA	0.0237899	0.93789
GRA_GLU	0.0011292	0.9283
OFF_MER	0.0302634	0.92682
BRA_LON	0.00179828	0.92622
LON_BRA	0.0229467	0.92622
OFF_(BAR,GLA)	0.00389235	0.92339
OFF_PUN	0.162887	0.91382
PUN_GLU	0.00613254	0.90755
PUN_NIV	0.000362651	0.90139
GRA_LON	0.00404258	0.89331
OFF_GLU	0.00651852	0.88752
OFF_NIV	0.000565855	0.88235
MER_(BAR,GLA)	0.0257254	0.881195
PUN_RUF	0.00164952	0.87575
PUN_LON	0.0209502	0.85864
OFF_RUF	0.00178155	0.85662
OFF_LON	0.0302634	0.83625
MER_GLU	0.0428848	0.81544
MER_NIV	0.00441018	0.80702
MER_RUF	0.0100036	0.76176
MER_LON	0.0878253	0.73987
GLA_NIV	0.0341127	0.72681
LON_(BAR,GLA)	0.0430805	0.71998
GLU_(BAR,GLA)	0.203636	0.68812
BAR_NIV	0.0354273	0.65464
LON_GLU	0.0305356	0.62931
LON_NIV	0.0061713	0.62252
GLU_NIV	0.0326049	0.59775
LON_RUF	0.0547549	0.55547
NIV_SAT	0.462176	0.047846
