## Supplemental Table 9, and will be used for the link to the file on the preprint site. for "An Integrative Phylogenomic Framework Quantifies the Dominant Role of Introgression in Phylogenetic Discordance among Diploid *Oryza* Species"

### Sheet: Table S9
Table S9. Average total introgression proportion per species pair in the QuIBL analysis.
Pair		Mean total non-ILS proportion
GLU	GLA	0.0176022339150935
GLU	SAT	0.0132559787577817
BRA	OFF	0.012723002815706
OFF	PUN	0.0123141289551472
MER	LON	0.0112253124017116
NIV	SAT	0.0109770816118802
BAR	NIV	0.00816349934835137
LON	BAR	0.00724031188686131
LON	GLA	0.00714373764158067
GLU	BAR	0.0070573465010068
BRA	LON	0.00688419138910143
GLA	RUF	0.0065068049756691
GLA	NIV	0.00633999252856783
BAR	RUF	0.00595474494072489
NIV	RUF	0.00544123965215203
GLU	NIV	0.005253750341136
GLU	RUF	0.00500490392507761
MER	SAT	0.00474785065026428
MER	BAR	0.00470274579627485
MER	RUF	0.00423710820072993
MER	GLA	0.00419140496939341
GRA	PUN	0.00367081164057387
BRA	PUN	0.00326267851131247
OFF	GLU	0.00294376035168638
MER	GLU	0.00293501123267053
OFF	LON	0.00290775126410413
PUN	BAR	0.00287202472672683
PUN	LON	0.00284456860276869
PUN	RUF	0.00283516139520334
OFF	BAR	0.00278130719877027
OFF	RUF	0.00269385908795081
PUN	GLU	0.00248413551510194
GRA	SAT	0.002347711520066
BRA	MER	0.00221403239843947
MER	NIV	0.00209258626483765
BRA	RUF	0.0019987966505859
BRA	NIV	0.00192253389467797
GRA	GLA	0.00187535628240624
PUN	MER	0.00170332947840782
PUN	SAT	0.00164398708650055
PUN	GLA	0.00154540068724605
GRA	NIV	0.00153584703459462
LON	SAT	0.00150826742209917
BRA	GLU	0.00137111917051207
GRA	GLU	0.00121505896386721
GRA	RUF	0.00121346235486758
GRA	BAR	0.00118452313460301
GRA	MER	0.00110261830905487
BRA	BAR	0.00108134939287412
BAR	SAT	0.00100679582733451
GRA	OFF	0.000833831233464776
GLA	SAT	0.000755096916687642
OFF	NIV	0.000732800255380065
BRA	SAT	0.000475431380624773
OFF	SAT	0.000465562884407249
OFF	MER	0.000428089399647621
OFF	GLA	0.000359569948833196
PUN	NIV	0.000287655964798101
BRA	GLA	0.00025169923408004
LON	GLU	0.000251698910898565
