## Supplemental Table 11, and will be used for the link to the file on the preprint site. for "An Integrative Phylogenomic Framework Quantifies the Dominant Role of Introgression in Phylogenetic Discordance among Diploid *Oryza* Species"

### Sheet: Table S11
Table S11. Introgression proportion (fb) vs. genetic differentiation (Dxy) for species pairs
Species Pair	fb	Mean Dxy
BRA_PUN	0.00964366	0.30504
GRA_PUN	0.0313892	0.294584
GRA_MER	0.00539821	0.294534
BRA_OFF	0.014884	0.293212
MER_BRA	0.0188877	0.292508
BRA_MER	0.0021583	0.292508
GRA_LON	0.00404258	0.288168
LON_BRA	0.0229467	0.286333
BRA_LON	0.00179828	0.286333
GRA_OFF	0.0398678	0.282746
BAR_BRA	0.0221985	0.278762
GLA_BRA	0.0220364	0.278037
GRA_(BAR,GLA)	0.00108868	0.277035
GLU_BRA	0.0223566	0.276997
GRA_GLU	0.0011292	0.276225
RUF_BRA	0.0237899	0.27126
NIV_BRA	0.0233934	0.270861
PUN_MER	0.0268231	0.268248
OFF_MER	0.0302634	0.267803
SAT_BRA	0.023267	0.267702
PUN_LON	0.0209502	0.263823
OFF_LON	0.0302634	0.262772
PUN_(BAR,GLA)	0.0042405	0.259167
OFF_(BAR,GLA)	0.00389235	0.257906
PUN_GLU	0.00613254	0.255508
OFF_GLU	0.00651852	0.25485
PUN_NIV	0.000362651	0.253783
PUN_RUF	0.00164952	0.253463
OFF_NIV	0.000565855	0.252311
OFF_RUF	0.00178155	0.252189
MER_RUF	0.0100036	0.214218
MER_(BAR,GLA)	0.0257254	0.213556
OFF_PUN	0.162887	0.213014
MER_NIV	0.00441018	0.211917
MER_LON	0.0878253	0.2079
MER_GLU	0.0428848	0.206424
LON_(BAR,GLA)	0.0430805	0.194687
LON_NIV	0.0061713	0.194456
LON_RUF	0.0547549	0.189205
LON_GLU	0.0305356	0.187663
GLU_NIV	0.0326049	0.15791
BAR_NIV	0.0354273	0.156812
GLA_NIV	0.0341127	0.155092
GLU_(BAR,GLA)	0.203636	0.145247
NIV_SAT	0.462176	0.0678952
