## Supplemental Table 12, and will be used for the link to the file on the preprint site. for "An Integrative Phylogenomic Framework Quantifies the Dominant Role of Introgression in Phylogenetic Discordance among Diploid *Oryza* Species"

### Sheet: Table S12
Table S12. Properties of introgressed regions in 6 trios
Trio	P1	P2	P3	f4-ratio						No. fdM windows
					Total regions #	Mean length/kb	Min length	Max length	Gene counts	0-1kb	1-5kb	5-10kb	10-50kb
RUF_GLA_GLU	RUF	GLA	GLU	0.204874	16821	3477.6	159	26453	15040	2994	10039	3208	580
RUF_SAT_NIV	RUF	SAT	NIV	0.462176	31035	3289.6	153	35678	28972	5954	18910	5299	872
SAT_BAR_GLU	SAT	BAR	GLU	0.204527	14674	3566.5	159	35383	12982	2582	8582	2970	540
SAT_LON_MER	SAT	LON	MER	0.105585	12483	3784.5	154	33279	10629	1979	7272	2657	575
SAT_PUN_BRA	SAT	PUN	BRA	0.0101994	945	4198.2	255	24360	736	77	579	265	24
SAT_PUN_OFF	SAT	PUN	OFF	0.166921	17181	3975.4	159	33279	14505	2020	10590	3712	859
Note: # After merging windows separated by < 1 Kbp in distance.
